# A landscape of differentiated biological processes involved in the initiation of sex differentiation in zebrafish

**DOI:** 10.1101/2022.04.14.488425

**Authors:** Ding Ye, Yi-Xuan Tu, Houpeng Wang, Mudan He, Yaqing Wang, Zhengfang Chen, Zhen-Xia Chen, Yonghua Sun

## Abstract

Zebrafish (*Danio rerio*) has been used as a promising animal model to study gonadal development and gametogenesis. Although previous studies have identified critical molecules participating in zebrafish gonad differentiation, a landscape view of the biological processes involved in this process is still lacking. Here we isolated intact zebrafish differentiating gonads, at 25 days post-fertilization (dpf) and 30 dpf, and conducted RNA-seq analysis between the juvenile gonads that tended to develop into ovaries or testes. Our study demonstrates that the juvenile ovary and testis at 25 dpf and 30 dpf are different at the level of biological process. During ovary differentiation, the biological processes related to metabolic activities in production of energy and maternal substances, RNA degradation, and DNA repair were enriched. During testis differentiation, the biological processes related to cell proliferation, differentiation, and morphogenesis were enriched, with a total of 15 signaling pathways. Notably, we reveal that the immune-related processes are extensively involved in the regulation of testis development. Overall, this study provides a landscape of differentiated biological processes and novel insights into the initiation of sex differentiation in zebrafish.
