## Supplementary material for "A landscape of differentiated biological processes involved in the initiation of sex differentiation in zebrafish": Table S1

GenBank ID	Gene Name	Forward primer	Binding site	Reverse primer	Binding site
NM_001012383.1	gdf9	AGAACCCATGGGGAGAGTTTACAC	259-282	GGAAATGTCTTGCATGAAGAATTCTCTG	455-428
NM_001020484.1	bmp15	CTTTCCCCCAACATCAAGTGATCT	441--464	AGTGATCCGGTCACCCTCAAG	630-610
NM_152953.2	cyp11a1	GGCAAACGTTTCGTCCTCCA	41-60	GGGATCTTATTGAATGGCTGGAC	241-219
NM_001007779.1	amh	CCCGCTATCAGAATTGAATGGAG	108-130	CCCAAGAAGTCCATTTTCCCC	290-270
NM_205628.2	dmrt1	TGGCTGCCCAGGTGGCGTTA	348-367	GCGACTGCCTAGGTTGGTTGG	544-524
